# Hydrothermal Vent Species Assemblage Networks Identify Regional Connectivity Patterns in the Northwest Pacific

**DOI:** 10.1101/2022.07.20.500901

**Authors:** Otis Brunner, Chong Chen, Thomas Giguere, Shinsuke Kawagucci, Verena Tunnicliffe, Hiromi Watanabe, Satoshi Mitarai

## Abstract

The distribution of species among spatially isolated habitat patches supports regional biodiversity and stability, so understanding the underlying processes and structure is a key target of conservation. Although multivariate statistics can infer the connectivity processes driving species distribution, such as dispersal and habitat suitability, they rarely explore structure. Methods from graph theory, applied to distribution data, give insights into both connectivity pathways and processes by intuitively formatting the data as a network of habitat patches. We apply these methods to empirical data from the hydrothermal vent habitats of the Northwest Pacific. Hydrothermal vents are ‘oases’ of biological productivity and endemicity on the seafloor that are imminently threatened by anthropogenic disturbances with unknown consequences to biodiversity. Here, we describe the structure of hydrothermal vent species assemblage networks, how local and regional parameters affect their structure, and the implications this has for conservation. Two complementary networks were formed from an extensive species assemblage dataset: a bipartite network of species nodes linked to vent site nodes at which they are present, and a similarity network of vent site nodes linked by weighted edges based on their pairwise assemblage similarity. Using these networks, we assessed the role of individual vent sites in linking their network and identified biogeographic sub-regions. The three sub-regions and two outlying sites are separated by their spatial arrangement and local environmental filters. Both networks detected vent sites that play a disproportionately important role in regional pathways, while the bipartite network also identified key vent sites maintaining the distinct species assemblages of their sub-regions. These regional connectivity pathways provide insights into historical colonisation routes, while sub-regional connectivity pathways are of value when selecting sites for conservation and/or estimating the multi-vent impacts from proposed deep-sea mining.
