## Supplemental Table 2 for "Hydrothermal Vent Species Assemblage Networks Identify Regional Connectivity Patterns in the Northwest Pacific"

Species	Key	Module	zi	Pi	Cartographic Role
Alviniconcha hessleri	1	MT	0.120877369	0	Ultra peripheral
Austinograea williamsi	2	MT	0.120877369	0	Ultra peripheral
Bathymodiolus septemdierum	3	IBMa	0.429209601	0.556213018	Peripheral
Branchinotogluma burkensis	4	MT	-0.652737794	0	Ultra peripheral
Branchinotogluma marianus	5	IBMa	0.113376121	0.444444444	Peripheral
Desbruyeresia chamorrensis	6	MT	-1.232949166	0	Ultra peripheral
Desbruyeresia marianaensis	7	MT	0.120877369	0	Ultra peripheral
Lepetodrilus aff schrolli MT	8	MT	-0.072526422	0.42	Peripheral
Lepidonotopodium minutum	9	MT	-0.846141585	0	Ultra peripheral
Levensteiniella raisae	10	MT	-0.265930212	0.375	Peripheral
Marianactis bythios	11	MT	-0.072526422	0	Ultra peripheral
Munidopsis marianica	12	MT	0.120877369	0	Ultra peripheral
Neoverruca brachylepadoformis	13	MT	0.120877369	0	Ultra peripheral
Paralvinella hessleri	14	MT	-0.265930212	0.244897959	Peripheral
Phymorhynchus wareni	15	MT	-0.072526422	0	Ultra peripheral
Provanna nassariaeformis	16	MT	-0.652737794	0	Ultra peripheral
Pseudorimula marianae	17	MT	-0.459334003	0	Ultra peripheral
Rimicaris vandoverae	18	MT	0.120877369	0	Ultra peripheral
Rimicaris variabilis	19	MT	-0.072526422	0	Ultra peripheral
Sirsoe hessleri	20	MT	-1.232949166	0	Ultra peripheral
Symmetromphalus regularis	21	MT	-0.652737794	0	Ultra peripheral
Vulcanolepas verenae	22	MT	-0.846141585	0	Ultra peripheral
Rimicaris falkorae	23	MT	-1.039545376	0	Ultra peripheral
Sericosura cochleifovea	24	MT	-1.232949166	0	Ultra peripheral
Alvinocaris longirostris	25	OT	0.722958634	0.32	Peripheral
Branchinotogluma japonicus	26	IBMa	-0.518290839	0.444444444	Peripheral
Desbruyeresia armata	27	IBMa	-0.834124319	0	Ultra peripheral
Gandalfus yunohana	28	IBMa	2.64004396	0.364197531	Connector Hub
Munidopsis myojinensis	29	IBMa	0.429209601	0	Ultra peripheral
Neoverruca intermedia	30	IBMa	1.06087656	0.495	Peripheral
Shinkailepas kaikatensis	31	IBMa	0.113376121	0	Ultra peripheral
Shinkailepas myojinensis	32	IBMa	-0.834124319	0.611111111	Peripheral
Alviniconcha adamantis	33	IBMa	-0.834124319	0	Ultra peripheral
Opaepele loihi	34	IBMa	-0.202457359	0	Ultra peripheral
Alvinocaris marimonte	35	IBMa	-0.518290839	0.49382716	Peripheral
Bathyacmaea nipponica	36	OT	0.579293777	0.152777778	Peripheral
Conchocele bisecta	37	OT	-0.713689934	0	Ultra peripheral
Enigmaticolus nipponensis	38	Su	-0.577350269	0.625	Connector
Gigantidas platifrons	39	OT	0.435628921	0	Ultra peripheral
Iheyaspira lequios	40	OT	-0.570025077	0	Ultra peripheral
Lebbeus shinkaiae	41	OT	0.579293777	0.152777778	Peripheral
Lepetodrilus nux	42	OT	0.148299207	0.197530864	Peripheral
Margarites ryukyuensis	43	OT	0.291964064	0	Ultra peripheral
Munidopsis ryukyuensis	44	OT	0.291964064	0	Ultra peripheral
Phreagena okutanii	45	OT	-0.42636022	0	Ultra peripheral
Provanna subglabra	46	OT	0.435628921	0.165289256	Peripheral
Shinkaia crosnieri	47	OT	0.579293777	0.152777778	Peripheral
Shinkaicaris leurokolos	48	OT	0.435628921	0.165289256	Peripheral
Deshayesiella sirenkoi	49	IBMa	-0.834124319	0	Ultra peripheral
Homalopoma bicolor	50	IBMa	-1.149957798	0	Ultra peripheral
Laeviphitus japonicus	51	IBMa	0.113376121	0	Ultra peripheral
Lamellibrachia satsuma	52	IBMa	-0.834124319	0	Ultra peripheral
Oenopota ogasawarana	53	IBMa	-0.518290839	0	Ultra peripheral
Paragiopagurus ventilatus	54	IBMa	-0.518290839	0	Ultra peripheral
Periclimenes cannaphilus	55	IBMa	-0.834124319	0	Ultra peripheral
Symphurus thermophilus	56	IBMa	-0.518290839	0	Ultra peripheral
Xenograpsus novaeinsularis	57	IBMa	-0.834124319	0	Ultra peripheral
Munidopsis gracilis	58	MT	-1.232949166	0	Ultra peripheral
Bathymodiolus aduloides	59	OT	-0.139030507	0.49382716	Peripheral
Lamellibrachia columna	60	OT	0.148299207	0.197530864	Peripheral
Leucolepas longa	61	OT	-0.139030507	0	Ultra peripheral
Metacrangon kaiko	62	OT	-0.85735479	0	Ultra peripheral
Munidopsis naginata	63	OT	-0.713689934	0	Ultra peripheral
Provanna clathrata	64	OT	0.291964064	0	Ultra peripheral
Puncturella parvinobilis	65	OT	0.00463435	0.21875	Peripheral
Abyssotrophon soyoae	66	OT	-0.570025077	0	Ultra peripheral
Archivesica kawamurai	67	ME	-0.25819889	0.5	Peripheral
Ashinkailepas seepiophila	68	IBMa	-1.149957798	0.48	Peripheral
Buccinum koshikinum	69	OT	-0.85735479	0	Ultra peripheral
Delectopecten vitreus	70	OT	-0.85735479	0	Ultra peripheral
Hanleyella henrici	71	OT	-0.713689934	0	Ultra peripheral
Otukaia ikukoae	72	OT	-0.85735479	0	Ultra peripheral
Archinome jasoni	73	OT	-0.282695363	0	Ultra peripheral
Desbruyeresia costata	74	OT	-0.713689934	0	Ultra peripheral
Ophiambix kagutsuchi	75	OT	0.148299207	0	Ultra peripheral
Alvinocaris brevitelsonis	76	IBMa	-1.149957798	0.625	Connector
Branchipolynoe pettiboneae	77	OT	-0.42636022	0.32	Peripheral
Cantrainea jamsteci	78	ME	-0.25819889	0.444444444	Peripheral
Margarites shinkai	79	OT	-0.85735479	0	Ultra peripheral
Paralvinella n sp	80	OT	-0.282695363	0.53125	Peripheral
Puncturella rimaizenaensis	81	OT	-0.713689934	0	Ultra peripheral
Gigantidas horikoshii	82	IBMa	-1.149957798	0	Ultra peripheral
Monilea cocoa	83	IBMa	-1.465791278	0	Ultra peripheral
Alvinocaris dissimilis	84	ME	-0.25819889	0	Ultra peripheral
Bathymodiolus japonicus	85	ME	-0.25819889	0.444444444	Peripheral
Cantrainea nuda	86	ME	-0.25819889	0	Ultra peripheral
Chaceon granulatus	87	ME	-0.25819889	0	Ultra peripheral
Eunice masudai	88	ME	-0.25819889	0	Ultra peripheral
Eunice northioidea	89	ME	-0.25819889	0	Ultra peripheral
Lepetodrilus japonicus	90	ME	-0.25819889	0.5	Peripheral
Munidopsis longispinosa	91	ME	-0.25819889	0.5	Peripheral
Mytilidiphila enseiensis	92	ME	-0.25819889	0	Ultra peripheral
Mytilidiphila okinawaensis	93	ME	-0.25819889	0.5	Peripheral
Paralomis jamsteci	94	ME	-0.25819889	0	Ultra peripheral
Provanna lucida	95	ME	-0.25819889	0.444444444	Peripheral
Shinkai semilonga	96	ME	-0.25819889	0.5	Peripheral
Astyris thermophilus	97	OT	-0.85735479	0	Ultra peripheral
Branchinotogluma elytropapillata	98	OT	-0.713689934	0	Ultra peripheral
Lepidonotopodium okinawae	99	OT	-0.713689934	0	Ultra peripheral
Levensteiniella undomarginata	100	OT	-0.713689934	0	Ultra peripheral
Metacrangon ryukyu	101	OT	-0.85735479	0	Ultra peripheral
Paraescarpia echinospica	102	OT	-0.85735479	0	Ultra peripheral
Phreagena nankaiensis	103	OT	-0.85735479	0	Ultra peripheral
Placiphorella okutanii	104	OT	-0.85735479	0	Ultra peripheral
Protomystides hatsushimaensis	105	OT	-0.85735479	0	Ultra peripheral
Shinkai longipedata	106	OT	-0.713689934	0	Ultra peripheral
Thermochiton undocostatus	107	OT	-0.42636022	0	Ultra peripheral
Iheyomytilidicola tridentatus	108	OT	-0.85735479	0	Ultra peripheral
Leptochiton tenuidontus	109	OT	-0.570025077	0	Ultra peripheral
Nicomache ohtai	110	OT	-0.85735479	0	Ultra peripheral
Provanna fenestrata	111	OT	-0.570025077	0	Ultra peripheral
Solemya flava	112	OT	-0.85735479	0	Ultra peripheral
Lurifax japonicus	113	Su	-0.577350269	0	Ultra peripheral
Pyropelta yamato	114	Su	-0.577350269	0	Ultra peripheral
Thermomya sulcata	115	MT	-1.232949166	0	Ultra peripheral
Pyropelta ryukyuensis	116	OT	-0.42636022	0	Ultra peripheral
Stylodactylus major	117	OT	-0.85735479	0	Ultra peripheral
